# Reconciling a Model of Core Metabolism with Growth Yield Predicts Biochemical Mechanisms and Efficiency for a Versatile Chemoautotroph

**DOI:** 10.1101/717884

**Authors:** Jesse McNichol, Stefan M. Sievert

## Abstract

Obligately chemoautotrophic *Campylobacteria* dominate productivity in dark, sulfidic, and oxygen-depleted environments. However, biochemical mechanisms underlying their growth remain poorly known, limiting understanding of their physiology, ecology, and biogeochemical impact. In this study, we used comparative genomics, conceptual modeling of core metabolism, and chemostat growth yields to derive a model of energy conservation consistent with experimental data for the versatile chemoautotroph *Sulfurimonas denitrificans*. Our model rests on three core mechanisms: Firstly, to allow electrogenic sulfur-based denitrification, we predict that the campylobacterial-type sulfur oxidation enzyme complex must donate electrons to the membrane quinone pool, possibly via a sulfide:quinone oxidoreductase. Secondly, to account for the unexpectedly low growth efficiency of aerobic sulfur oxidation compared to denitrification, we posit the high-affinity campylobacterial-type cbb_3_ cytochrome c oxidase has a relatively low H+/e− of 1, likely due to a lack of proton pumping under physiological conditions. Thirdly, we hypothesize that reductant for carbon fixation by the reverse tricarboxylic acid cycle is produced by a non-canonical complex I that reduces both ferredoxin and NAD(P)H. This complex is conserved among related *Campylobacteria* and may have allowed for the radiation of organisms like *S. denitrificans* into sulfur-rich environments that became available after the great oxidation event. Our theoretical model has two major implications. Firstly, it sets the stage for future experimental work by providing testable hypotheses about the physiology, biochemistry, and evolution of chemoautotrophic *Campylobacteria*. Secondly, it provides constraints on the carbon fixation potential of chemoautotrophic *Campylobacteria* in sulfidic environments worldwide by predicting theoretical ranges of chemosynthetic growth efficiency.

**Significance:** Chemoautotrophic *Campylobacteria* are abundant in many low-oxygen, high-sulfide environments where they contribute significantly to dark carbon fixation. Although the overall redox reactions they catalyze are known, the specific biochemical mechanisms that support their growth are mostly unknown. Our study combines conceptual modeling of core metabolic pathways, comparative genomics, and measurements of physiological growth yield in a chemostat to infer the most likely mechanisms of chemoautotrophic energy conservation in the model organism *Sulfurimonas denitrificans*. The hypotheses proposed herein are novel, experimentally falsifiable, and will guide future biochemical, physiological, and environmental modelling studies. Ultimately, investigating the core mechanisms of energy conservation will help us better understand the evolution and physiological diversification of chemoautotrophic *Campylobacteria* and their role in modern ecosystems.
