## Supplemental datasets 1 and 2 for "Reconciling a Model of Core Metabolism with Growth Yield Predicts Biochemical Mechanisms and Efficiency for a Versatile Chemoautotroph"

### Sheet: Sample IDs
Sample ID	Description of sample
H/N 4-4	Hydrogen/nitrate-grown cells, exponential phase, biological replicate 4, time-point 4
H/N 3-4	Hydrogen/nitrate-grown cells, exponential phase, biological replicate 3, time-point 4
H/N 2-3	Hydrogen/nitrate-grown cells, exponential phase, biological replicate 2, time-point 3
T/N2 1-4	Thiosulfate/nitrate-grown cells, exponential phase, biological replicate 1, time-point 4
T/N2 2-4	Thiosulfate/nitrate-grown cells, exponential phase, biological replicate 2, time-point 4
T/N2 4-4	Thiosulfate/nitrate-grown cells, exponential phase, biological replicate 4, time-point 4
H/N 4-10	Hydrogen/nitrate-grown cells, stationary phase, biological replicate 4, time-point 10
H/N 3-7	Hydrogen/nitrate-grown cells, stationary phase, biological replicate 3, time-point 7
H/N 2-5	Hydrogen/nitrate-grown cells, stationary phase, biological replicate 2, time-point 5
T/N2 1-8	Thiosulfate/nitrate-grown cells, stationary phase, biological replicate 1, time-point 8
T/N2 2-8	Thiosulfate/nitrate-grown cells, stationary phase, biological replicate 2, time-point 8
T/N2 4-8	Thiosulfate/nitrate-grown cells, stationary phase, biological replicate 4, time-point 8

### Sheet: qPCR primer information
Genbank ID	Locus_tag	Function	Gene name	Identifier	Reference	Strand	Forward Primer	Pos	Len	Tm	Reverse Primer	Pos	Len	Tm	Amp	dG	GC content	Amplicon Sequence
ABB43362.1	Suden_0081	cbb3-subunit1	fixN	fixN	Sievert2008	forward	GGGATTACACAAGGGATGATG	1266	21	58.62	ACCGCCTATTCCACGAA	1382	17	58.25	116	0	42.2414	GGGATTACACAAGGGATGATGTGGCGTGCTCATGATGAGTTTGGTAACTTAGCTTACTCATTCATAGATACTGTAACAGTTCTTCACCCTTACTATACTATTCGTGGAATAGGCGG
ABB43384.1	Suden_0103	Nonelectrogenic-quinone-oxidizing-nitric-oxide-reductase-subunit-II	norG	norG	Sievert2008	forward	AACGGAATATTCGGGTCCA	485	19	58.86	CATCCTCAATGCAACCTGT	561	19	58.19	76	0	36.8421	AACGGAATATTCGGGTCCAAAAGGTGCACACATGTATATAAAAGATGTTTTTGAAGTAACAGGTTGCATTGAGGAT
ABB43437.1	Suden_0156	phosphoadenosine phosphosulfate reductase sulfate adenylyltransferase subunit 2	N/A	assS	Sievert2008	forward	GGATTACAGGTCTTAGAGCAC	406	21	58.02	CATCTTCCTCGCTCCACAA	525	19	59.87	119	0	43.6975	GGATTACAGGTCTTAGAGCACAGCAGAGCCTTACGAGAAAGAGCACGCAGCTCTTTGAGTGGGACGAAGAAAACAGAGTTATAAAATTAAACCCTTTGATTTTGTGGAGCGAGGAAGAT
ABB43439.1	Suden_0158	sulfate-adenyltransferase-subunitI	N/A	sfaD	Sievert2008	forward	GGCAGTGACTTTGACATTGG	908	20	59.88	ACTCTGTGGCTCTTCATCA	989	19	58.39	81	0	39.5062	GGCAGTGACTTTGACATTGGAAGATGAGATAGATATAAGTCGTGGAGATTTAATTGTAAAGAGTGATGAAGAGCCACAGAG
ABB43545.1	Suden_0264	sulfatethiolesterase	soxB	soxB	Sievert2008	forward	ATGACCCTTCTCCAATGCC	928	19	59.86	CCATGACTTCCCGCTATAAC	991	20	58.3	63	0	41.2698	ATGACCCTTCTCCAATGCCTATTGTTATTGATGGGACTGTTATTGTTATAGCGGGAAGTCATG
ABB43849.1	Suden_0570	citrate-lyase-beta	N/A	clyB	Sievert2008	forward	CCATTTACTCCGCACTCTCA	378	20	59.94	CTCTTCAACTTCCATTCCACC	485	21	59.05	107	0	41.1215	CCATTTACTCCGCACTCTCAAGAAGAAGAGTACTATATTTCTGCTACATGTGTTGGCGATGATGATGTTTTATACATGTCAGCTGAGGGTGGAATGGAAGTTGAAGA
ABB43850.1	Suden_0571	citrate-lyase-alpha	N/A	clyA	Sievert2008	forward	GTGGACTTGTAACTCGTTCAG	505	21	59.07	AGCGATACCATCAGCGTT	581	18	59.23	76	0	44.7368	GTGGACTTGTAACTCGTTCAGGCGGTCTCTTCAATGAGCTCTCAAATATTATCGCAATTAACGCTGATGGTATCGC
ABB43898.1	Suden_0619	sulfide-quinone-oxioreductase	N/A	squO	Sievert2008	reverse	GTGTTCGTGATATGGCTGATG	604	21	59.61	GTAATCCGCCAACTCCAAA	678	19	58.2	74	0	41.8919	GTGTTCGTGATATGGCTGATGTAAAGTGGATTTCAAATGAGTCTTTCTTAGGCGACTTTGGAGTTGGCGGATTA
ABB44331.1	Suden_1053	oxoglutarate-acceptor-oxioreductase-alpha	oorA	oorA	Sievert2008	forward	AATGACTGCTACCTCTGGAC	224	20	59.29	AAGGACCACCACGCATA	333	17	58.14	109		39.4495	AATGACTGCTACCTCTGGACCTGGTATTTCATTAAAAGCTGAAAATCTTGGACTTGCTCAAATGACTGAAGTTCCTTTAGTTGTAGTAAATGTTATGCGTGGTGGTCCT
ABB44407.1	Suden_1129	superoxide-dismutase	N/A	supD	Sievert2008	reverse	TGGGAGCATATAAACTGGGAG	528	21	59.44	GTCGTGGATGTCGTTACAAG	623	20	59.12	95	0	40	TGGGAGCATATAAACTGGGAGTTTGCAACACAAGCGTATGAGAAAACAGACAATAATGTTTTTATAGGCATAGAGCCTTGTAACGACATCCACGA
ABB44542.1	Suden_1264	heat-shock-chaperonin	hsp90	hsp9	McNicholThomas	reverse	GGTCAGTTTGGAGTTGGTTTC	351	21	59.81	TTCACCATCACCCTTGCTA	467	19	58.69	116	0	38.7931	GGTCAGTTTGGAGTTGGTTTCTATGCTTCTTTTATGGTTGCACACAAAGTTGAAGTTACAACAAAAAAAGCTGCTACTGAACAAGCATATCTTTGGATTAGCAAGGGTGATGGTGA
ABB44714.1	Suden_1437	Ni-dependent-hydrogenase	N/A	nihy	Sievert-2008	reverse	TGTTGAAGCTGCTAGAGGA	1034	19	58.4	GTTCCACCACTTAGATTCCAC	1141	21	58.78	107	0	41.1215	TGTTGAAGCTGCTAGAGGAACTCTTATACACAGGGTGGAGCTTGAGAGCGGAATTATAAAAAACTATGAGATTATTACTCCAACGCAGTGGAATCTAAGTGGTGGAA
ABB44712.1	Suden_1435	Nickel-dependent-hydrogenase-C-large-subunit	hydB	hydB	Sievert2008	reverse	GAAGAAGCAACTCACTCATGG	957	21	59.4	TCCATCAGGTCCAACAGTATC	1070	21	59.38	113	0	42.4779	GAAGAAGCAACTCACTCATGGTATAAAGATGATGCACCGCAACACCCTTATGATGGAACAACAAATCCAAACTATACTGGTTTTGTAGATGGCGATACTGTTGGACCTGATGG
ABB44723.1	Suden_1446	DNA-mismatch-repair	mutS	mutS	Sievert2008	reverse	CATATCTTGACCTGCCTCATC	1990	21	58.43	ACCGCTTGAGTTTATCCCA	2093	19	59.09	103	0	39.8058	CATATCTTGACCTGCCTCATCCAAAAACAGTTATGCTTGATTTGAGTGTTCATGATGGACATGAGATAAATGGTGTACTGCTTTATGGGATAAACTCAAGCGG
ABB44791.1	Suden_1514	periplasmic-nitrate-reductase-subunit-apoprotein	NapA	napA	Sievert2008	forward	ATCCACCAGAAATGCCAGA	2443	19	59.08	TGAGTGCCAGTGTTCTAGT	2516	19	58.32	73	0	45.2055	ATCCACCAGAAATGCCAGATGACAACTACGATGTTTGGTTATGTACAGGTCGTGTACTAGAACACTGGCACTC
ABB45044.1	Suden_1770	nitrous-oxide-reductase	N/A	nosZ	Sievert2008	forward	GTTCTGGCTGTCATGTTGTC	2341	20	59.59	GACCCATTTCTCTGCGTTTC	2429	20	59.67	88	0	46.5909	GTTCTGGCTGTCATGTTGTCGGTAGAGTCAGCTCTGGTCCTGATTTGATAGGTGTTCTTAAGCGACATAGAAACGCAGAGAAATGGGT
ABB45176.1	Suden_1902	formate-dehydrogenase-H-large-subunit	N/A	forD	Sievert2008	reverse	ATTTGGGATGAGGTGCGT	1512	18	59.37	CGGTGTCTCTGTAGTCTTGT	1585	20	59.23	73	0	45.2055	ATTTGGGATGAGGTGCGTGAAGTTGCATATAGACGCTTTAGCGGAGCTTCTTATACAAGACTACAGAGACACC
ABB45212.1	Suden_1938	quorum-sensing-autoinducer	luxS	luxS	Vetriani	reverse	TGCGAGACCACCTAAACT	190	18	58.25	TACGGCATCCCATAGGAGA	252	19	59.62	62	0	45.1613	TGCGAGACCACCTAAACTCTAAGGATGTTGAGATTATAGACATCTCTCCTATGGGATGCCGT
ABB45258.1	Suden_1984	NO-reduction	norB	norB	Sievert2008	forward	TCTTAGGTGCTGGTATCTGG	973	20	58.69	ACTGTGTTCCGTGCGTA	1044	17	58.87	71	0	45.0704	TCTTAGGTGCTGGTATCTGGGGATTCTTCCACACATTACCACAAGTAAACCTTTATACGCACGGAACACAG
ABB45259.1	Suden_1985	Nitrite-reductase	nirS	nirS	Sievert2008	forward	TTGGATCAGACTCTCGTGG	640	19	58.88	TAGAAGAATAGCACCGCCT	728	19	58.25	88	0	45.4545	TTGGATCAGACTCTCGTGGTCTTGCAGTTTCTCCAGATGGAAAATACCTAATGGCTGGAAACTATGTTCCAGGCGGTGCTATTCTTCT
ABB45333.1	Suden_2059	diheme-cytochrome-c	soxD	soxD	Sievert2008	reverse	GGCAACCGTATTAGAGCAAG	1001	20	59.17	GCATACCGCCAATACCATT	1068	19	58.43	67	0	38.806	GGCAACCGTATTAGAGCAAGGTATAAACATGGTAAATAACAATGCAATCAATGGTATTGGCGGTATG
